# A common tolerance mechanism of bacterial biofilms to antibiotics

**DOI:** 10.1101/2023.01.30.526163

**Authors:** Yuzhen Zhang, Yumin Cai, Tianmin Wang, Qile Wu

## Abstract

A deeper mechanistic understanding of antibiotics tolerance exhibited by bacterial biofilms is crucial for clinical treatment and drug development. Here, we found a common binary distribution for various antibiotics in biofilms, which was determined by glucose distribution. Antibiotic penetration would be accompanied by glucose leakage. Surprisingly, the biofilm periphery exhibited constant glucose consumption and antibiotics patterns after drug treatment, while planktonic bacteria did not. Spatial multi-omics revealed that activation of lipid metabolism was responsible for continuous glucose consumption, which was channeled to thicken the cell membrane and subsequently weakened antibiotic penetration, leading to a low drug concentration in the biofilm interior - a common mechanism underlying biofilm drug tolerance. We further revealed that the biofilm-specific activation of lipid metabolism was derived from slower drug penetration and longer response time of biofilms to antibiotics, owing to lower energy metabolism and membrane potential in biofilms compared to planktonic bacteria.
