## Supplementary Table 2 for "A common tolerance mechanism of bacterial biofilms to antibiotics"

### Sheet: Compounds
Name	Formula	WT-Int	WT-Per	TET-int	TET-Per	Plan-Log	Plan-Log+TET	Plan-sta
protein mass (μg)		10.6969	12.4729	13.0442	26.2652	8.72363	31.5643	22.6846
Irgafos 168	C42 H63 O3 P	5.75417e+10	4.64161e+10	3.26721e+10	2.51795e+10	4.53271e+10	4.27237e+10	5.10682e+10
Bis(4-ethylbenzylidene)sorbitol	C24 H30 O6	2.67221e+10	3.16308e+10	3.43611e+10	2.07821e+10	2.88192e+10	2.01048e+10	3.03935e+10
PE 17:0_16:1	C38 H74 N O8 P	5.94964e+09	5.56387e+09	1.23168e+10	1.68414e+10	3.60594e+09	3.55634e+09	1.62518e+10
Erucamide	C22 H43 N O	1.14225e+10	1.29159e+10	9.94864e+09	6.37887e+09	1.31444e+10	1.02417e+10	1.1986e+10
PE 17:0_18:1	C40 H78 N O8 P	1.72225e+09	1.70497e+09	3.97686e+09	5.72811e+09	3.68612e+08	1.99153e+08	5.8414e+09
PE 18:1_18:1	C41 H78 N O8 P	6.21592e+08	6.11702e+08	1.28021e+09	1.83819e+09	2.85945e+07	1.11302e+07	2.40083e+09
Octadecanamine	C18 H39 N	1.48915e+09	1.19491e+09	1.19694e+09	1.11749e+09	1.45052e+09	1.53569e+09	1.62139e+09
SPB 16:1;2O	C16 H33 N O2	1.91201e+09	1.33213e+09	1.04765e+09	9.1103e+08	1.3688e+09	1.33143e+09	1.55203e+09
Bis(2-ethylhexyl) phthalate	C24 H38 O4	1.31241e+09	1.12259e+09	9.48347e+08	7.35637e+08	1.18396e+09	1.11574e+09	1.19077e+09
Bis(2-ethylhexyl) amine	C16 H35 N	9.20367e+08	5.91578e+08	6.01115e+08	6.68625e+08	8.3056e+08	8.88626e+08	1.15606e+09
CoQ8	C49 H74 O4	5.98154e+08	4.54026e+08	1.08225e+09	1.71735e+09	1.11629e+09	1.5807e+09	1.13375e+09
PE O-20:5_17:1	C42 H74 N O7 P	1.67897e+08	7.93714e+07	3.12869e+08	3.11063e+08	1.11224e+08	1.19909e+08	9.60742e+08
PG 16:0_19:1	C41 H79 O10 P	1.22664e+08	6.91732e+07	2.28789e+08	2.67282e+08	5.55361e+07	4.3057e+07	8.87916e+08
Triphenyl phosphate	C18 H15 O4 P	1.13589e+09	9.34026e+08	8.04247e+08	6.1805e+08	1.05987e+09	9.23444e+08	8.65555e+08
1-Tetradecylamine	C14 H31 N	9.35808e+08	6.49716e+08	9.30441e+08	6.34352e+08	9.81688e+08	7.82926e+08	8.5684e+08
Palmitoyl ethanolamide	C18 H37 N O2	1.46925e+09	8.04043e+08	8.19396e+08	7.09618e+08	1.04291e+09	1.00696e+09	8.20017e+08
PE 15:0_17:0	C37 H74 N O8 P	5.94884e+08	5.87459e+08	1.40147e+09	2.70561e+09	3.96483e+08	1.55337e+08	6.71431e+08
PG 16:0_17:1	C39 H75 O10 P	7.52226e+07	3.78562e+07	1.67224e+08	1.76798e+08	5.38759e+07	6.2593e+07	6.32735e+08
Dibutyl phthalate	C16 H22 O4	8.75732e+08	9.09582e+08	5.69172e+08	5.14297e+08	6.87728e+08	6.53493e+08	5.91217e+08
PE 19:0_19:2	C43 H82 N O8 P	1.78046e+08	1.62367e+08	3.17985e+08	4.25718e+08	1.43492e+06	376744	5.72847e+08
Hexadecanamide	C16 H33 N O	7.44405e+08	4.5865e+08	3.58242e+08	2.77684e+08	3.92303e+08	5.07898e+08	5.13587e+08
PE 16:0_18:1	C39 H76 N O8 P	8.93712e+07	7.42026e+07	2.24735e+08	2.11073e+08	1.62186e+08	1.08441e+08	5.01786e+08
PE 15:0_15:0	C35 H70 N O8 P	4.19721e+08	4.50262e+08	1.00166e+09	2.17298e+09	3.74359e+08	1.35421e+08	5.00007e+08
PE 17:0_16:1	C38 H74 N O8 P	3.91312e+07	4.98741e+07	6.44083e+07	6.45304e+07	1.73528e+09	6.41253e+08	4.91369e+08
N,N-Dimethyldecylamine N-oxide	C12 H27 N O	4.60408e+08	3.82292e+08	2.98512e+08	2.42851e+08	3.89206e+08	4.01012e+08	3.98293e+08
Docosanamide	C22 H45 N O	3.32681e+08	5.50417e+08	2.93072e+08	1.57979e+08	2.47705e+08	5.79099e+08	3.70658e+08
Stearamide	C18 H37 N O	4.17512e+08	3.39363e+08	3.00074e+08	2.32807e+08	3.71455e+08	3.40831e+08	3.69513e+08
N,N-Dimethylsphingosine	C20 H41 N O2	5.28103e+08	5.39404e+08	2.7227e+08	3.307e+08	5.02722e+08	4.95334e+08	3.68515e+08
Bis(2-ethylhexyl)adipate	C22 H42 O4	3.46134e+08	3.07947e+08	2.58463e+08	1.95551e+08	3.22851e+08	3.16109e+08	3.34783e+08
PE 16:0_16:1	C37 H72 N O8 P	6.40969e+07	4.45244e+07	1.52656e+08	1.45721e+08	2.50434e+08	3.21869e+07	3.1864e+08
Tridemorph	C19 H39 N O	3.74751e+08	2.95148e+08	2.49612e+08	2.10501e+08	3.20258e+08	3.30863e+08	3.18613e+08
PG 17:1_19:1	C42 H79 O10 P	3.92408e+07	1.47205e+07	7.09661e+07	6.36671e+07	2.22135e+06	939206	2.82872e+08
PE 17:0_17:2	C39 H74 N O8 P	7.47053e+07	7.49377e+07	1.71678e+08	2.04282e+08	5.93961e+07	2.37009e+07	2.6937e+08
PE 15:0_16:1	C36 H70 N O8 P	1.91942e+08	1.19376e+08	5.25528e+08	6.50857e+08	9.65361e+07	4.75606e+07	2.64454e+08
SPB 22:1;2O	C22 H45 N O2	3.25933e+08	2.4923e+08	1.77556e+08	1.18906e+08	2.09891e+08	1.92823e+08	2.50442e+08
Dodecyltrimethylammonium	C15 H33 N	2.44382e+08	2.01954e+08	1.43711e+08	1.37133e+08	2.00466e+08	2.08225e+08	2.10411e+08
Tributyl phosphate	C12 H27 O4 P	2.60598e+08	2.20496e+08	2.14742e+08	1.41829e+08	2.57714e+08	1.85626e+08	1.97403e+08
1,2-Dipalmitoylphosphatidylglycerol	C38 H75 O10 P	4.00606e+07	2.65389e+07	7.82601e+07	1.1443e+08	2.50954e+07	2.63566e+07	1.92759e+08
Oleamide	C18 H35 N O	2.34422e+08	1.73789e+08	1.25074e+08	1.10663e+08	1.75906e+08	1.49548e+08	1.68178e+08
TG 18:1_18:2_18:3	C57 H98 O6	1.49029e+08	1.6926e+08	1.25426e+08	1.26429e+08	1.62308e+08	1.83225e+08	1.67648e+08
N-Phenyl-2-naphthylamine	C16 H13 N	1.69702e+08	1.51621e+08	1.22922e+08	1.17972e+08	1.74561e+08	1.49267e+08	1.66859e+08
TG 16:0_18:2_18:2	C55 H98 O6	1.43431e+08	1.40525e+08	1.3067e+08	1.18981e+08	1.87726e+08	1.61658e+08	1.65105e+08
1-Dodecyl-2-pyrrolidinone	C16 H31 N O	2.71719e+08	1.40117e+08	8.99928e+07	3.64738e+07	7.63291e+07	7.48159e+07	1.35561e+08
Bis(7-methyloctyl) adipate	C24 H46 O4	1.63491e+08	8.3131e+07	9.28362e+07	5.54735e+07	1.03853e+08	1.08861e+08	1.2886e+08
PE 17:0_18:2	C40 H76 N O8 P	1.1673e+08	1.09014e+08	3.34811e+08	4.42476e+08	7.23882e+08	1.02757e+09	1.15325e+08
4-Dodecylbenzenesulfonic acid	C18 H30 O3 S	1.17688e+08	1.03414e+08	6.63575e+07	4.53611e+07	1.05673e+08	6.84517e+07	9.48308e+07
PE 17:0_17:1	C39 H76 N O8 P	2.10188e+08	2.85354e+08	4.87841e+08	1.17118e+09	4.78253e+09	1.0235e+10	9.26898e+07
PE 18:0_18:1	C41 H80 N O8 P	1.8758e+07	1.55788e+07	3.69718e+07	4.26637e+07	5.38645e+06	2.33699e+06	9.0969e+07
PE 18:0_19:1	C42 H82 N O8 P	2.4085e+07	1.99284e+07	5.16146e+07	6.83855e+07	5.12509e+06	1.91857e+06	8.83588e+07
PG 14:0_17:1	C37 H71 O10 P	2.16481e+07	7.55297e+06	5.64434e+07	5.18764e+07	4.6639e+06	2.75705e+06	8.25122e+07
Dodecyl sulfate	C12 H26 O4 S	6.22764e+07	6.44872e+07	7.79998e+07	2.75626e+07	3.80631e+07	6.34229e+07	7.53897e+07
PG 19:1_19:1	C44 H83 O10 P	7.61675e+06	4.19401e+06	1.5828e+07	1.49812e+07	181911	194787	7.20236e+07
Stearoyl ethanolamide	C20 H41 N O2	1.06665e+08	8.26019e+07	5.89303e+07	3.77088e+07	5.76718e+07	5.00956e+07	6.75095e+07
PE 17:0_17:0	C39 H78 N O8 P	4.22962e+07	3.95526e+07	1.06055e+08	1.70081e+08	6.19242e+07	2.28722e+07	6.47572e+07
2,5-Bis(5-tert-butyl-benzoxazol-2-yl)thiophene	C26 H26 N2 O2 S	6.84019e+07	5.36152e+07	4.75633e+07	3.87259e+07	6.15847e+07	5.66055e+07	6.44541e+07
PG 14:0_16:0	C36 H71 O10 P	1.60209e+07	1.19554e+07	3.2833e+07	4.60467e+07	1.89896e+07	9.17565e+06	5.72106e+07
2,4,5-Trimethoxybenzaldehyde	C10 H12 O4	3.0312e+07	2.24107e+07	5.7719e+07	8.36446e+07	5.51185e+07	9.41423e+07	5.69519e+07
CoQ7	C44 H66 O4	6.88402e+07	2.46136e+07	6.38431e+07	6.52324e+07	4.24115e+07	5.31505e+07	5.43733e+07
PE 18:0_19:2	C42 H80 N O8 P	4.21528e+07	4.19917e+07	1.33482e+08	2.04431e+08	7.59068e+07	5.76869e+07	5.23184e+07
PMeOH 16:0_17:1	C37 H71 O8 P	2.82509e+07	3.6737e+07	3.54099e+07	7.65183e+07	6.44496e+06	1.67682e+06	5.22806e+07
R-Palmitoyl-(2-methyl) ethanolamide	C19 H39 N O2	6.47278e+07	4.8236e+07	3.78481e+07	2.95304e+07	4.60614e+07	4.42152e+07	5.1095e+07
PG O-20:5_17:1	C43 H75 O9 P	2.79466e+07	2.2057e+07	3.81456e+07	2.92977e+07	1.94591e+07	1.76348e+07	4.91483e+07
Cetrimonium	C19 H41 N	3.48418e+07	4.45313e+07	5.3899e+07	2.40556e+07	2.85293e+07	5.05882e+07	4.85174e+07
PG 17:0_17:1	C40 H77 O10 P	4.05691e+06	1.49604e+06	1.15157e+07	7.06507e+06	1.54684e+07	1.28059e+07	4.53436e+07
Oleyl anilide	C24 H39 N O	4.74205e+07	4.00966e+07	3.36454e+07	2.6514e+07	3.98005e+07	3.77139e+07	4.26254e+07
PE 16:0_17:2	C38 H72 N O8 P	1.421e+07	1.49238e+07	3.27793e+07	6.11072e+07	2.11673e+08	1.70744e+08	3.97112e+07
PG 17:1_17:1	C40 H75 O10 P	5.69397e+06	1.5014e+06	9.76376e+06	9.42622e+06	7.40853e+06	1.13256e+06	3.66491e+07
2,2,6,6-Tetramethyl-4-piperidinol	C9 H19 N O	6.3689e+07	4.20689e+07	4.92687e+07	3.65715e+07	4.60654e+07	6.01595e+07	3.16906e+07
12-Aminododecanoic acid	C12 H25 N O2	3.81518e+07	2.77652e+07	2.45972e+07	1.61395e+07	2.57657e+07	3.32821e+07	3.09687e+07
Cymarin	C30 H44 O9	1.95192e+07	3.22732e+07	2.17148e+07	1.30425e+07	2.09634e+07	2.42734e+07	3.09058e+07
PE 18:0_18:2	C41 H78 N O8 P	4.63702e+07	6.04322e+07	1.08709e+08	2.6863e+08	2.34587e+09	4.82276e+09	3.02582e+07
Ethyl oleate	C20 H38 O2	3.48124e+07	2.26501e+07	2.1162e+07	1.46141e+07	2.04876e+07	1.97031e+07	2.86058e+07
Didecyldimethylammonium	C22 H47 N	2.91928e+07	1.75167e+07	3.72702e+07	1.30088e+07	2.18693e+07	1.72158e+07	2.7181e+07
Oleoyl ethanolamide	C20 H39 N O2	3.05569e+07	2.91567e+07	2.62888e+07	1.34935e+07	2.08759e+07	2.4372e+07	2.45897e+07
PG O-20:5_19:1	C45 H79 O9 P	1.50645e+07	1.36292e+07	1.73227e+07	1.8853e+07	4.60482e+06	2.44082e+06	2.32462e+07
Cholest-4-en-3-one	C27 H44 O	2.04453e+07	1.83317e+07	1.87911e+07	1.241e+07	2.2461e+07	2.10608e+07	2.2956e+07
PG 15:0_17:1	C38 H73 O10 P	3.93536e+06	150725	2.36117e+07	8.52038e+06	2.21135e+07	2.8875e+07	2.28439e+07
PE 17:1_17:1	C39 H74 N O8 P	3.85653e+07	6.05802e+07	8.38156e+07	2.51891e+08	5.43906e+09	9.45636e+09	2.23024e+07
PG 18:0_19:1	C43 H83 O10 P	2.04895e+06	857981	4.08654e+06	4.25847e+06	833008	456468	2.02378e+07
Phthalic acid	C8 H6 O4	2.05463e+07	1.73218e+07	1.30917e+07	1.08192e+07	1.87793e+07	1.53246e+07	2.00003e+07
PG 17:0_19:1	C42 H81 O10 P	1.77904e+06	388462	3.54819e+06	2.833e+06	1.58208e+06	716060	1.99471e+07
PG 16:0_18:0	C40 H79 O10 P	2.5223e+06	1.95093e+06	5.79259e+06	8.40309e+06	4.58594e+06	4.22796e+06	1.83304e+07
PE 16:0_17:0	C38 H76 N O8 P	3.53921e+06	5.14364e+06	1.7929e+07	2.03853e+07	2.92617e+07	7.94542e+06	1.72052e+07
PE 16:0_16:0	C37 H74 N O8 P	5.05882e+06	5.22947e+06	1.86613e+07	1.28498e+07	6.75584e+06	1.33147e+07	1.69546e+07
LPE 17:1	C22 H44 N O7 P	6.39363e+06	6.33023e+06	8.54184e+06	2.13643e+07	2.0693e+07	1.13609e+07	1.68664e+07
Dibutyl phosphate	C8 H19 O4 P	2.26679e+07	1.78909e+07	1.90141e+07	1.97923e+07	3.00065e+07	2.11907e+07	1.67877e+07
PE 14:0_14:0	C33 H66 N O8 P	3.34037e+07	2.78262e+07	7.90222e+07	1.4897e+08	2.31043e+07	8.03696e+06	1.53423e+07
SPB 26:0;2O	C26 H55 N O2	1.46725e+07	1.86366e+07	9.82173e+06	7.86264e+06	1.6019e+07	2.22376e+07	1.49673e+07
PE 17:0_15:1	C37 H72 N O8 P	1.75753e+08	3.83441e+08	5.42047e+08	1.64837e+09	9.34013e+09	1.79182e+10	1.48311e+07
PE 16:0_16:0	C37 H74 N O8 P	1.65e+07	1.26639e+07	2.50243e+07	1.01215e+08	1.23275e+07	1.09288e+07	1.46057e+07
Docosatrienoic acid	C22 H38 O2	2.45504e+07	2.60016e+07	1.62974e+07	1.38258e+07	2.34721e+07	1.61035e+07	1.44174e+07
PG 16:0_16:1	C38 H73 O10 P	1.28075e+07	1.21944e+07	3.98122e+07	4.83078e+07	1.25953e+09	2.74196e+09	1.37003e+07
PE 17:0_19:1	C41 H80 N O8 P	1.23637e+07	1.27689e+07	3.07364e+07	5.08527e+07	8.84581e+07	1.13906e+08	1.18627e+07
Diisobutyl adipate	C14 H26 O4	1.25874e+07	9.97787e+06	9.39911e+06	6.67781e+06	1.12841e+07	9.9588e+06	1.15505e+07
PA 16:0_17:1	C36 H69 O8 P	6.03114e+06	6.11846e+06	1.59438e+07	1.80231e+07	1.56742e+06	2.87467e+06	1.12889e+07
Cer 22:0;3O/24:0;(2OH)	C46 H93 N O5	7.88242e+06	8.21443e+06	7.4038e+06	4.96151e+06	8.94517e+06	1.15375e+07	1.07878e+07
CoQ5	C34 H50 O4	4.31616e+06	3.31305e+06	8.95238e+06	1.52922e+07	1.02415e+07	1.30296e+07	1.02321e+07
PE 15:0_15:1	C35 H68 N O8 P	6.69891e+06	5.27927e+06	2.48885e+07	1.83402e+07	3.25069e+07	6.21843e+07	8.89064e+06
Pinolenic acid	C18 H30 O2	5.94768e+06	4.44357e+06	3.65e+06	2.60596e+06	4.10844e+06	3.50696e+06	8.84448e+06
Tri-o-Cresyl phosphate	C21 H21 O4 P	1.21032e+07	8.5484e+06	7.67733e+06	9.13737e+06	1.46044e+07	1.08784e+07	8.79921e+06
PG 17:0_18:1	C41 H79 O10 P	2.61995e+06	2.37644e+06	2.3642e+06	1.42434e+06	1.13118e+08	6.57597e+07	8.60484e+06
CoQ9	C54 H82 O4	5.14908e+06	3.82631e+06	9.09669e+06	1.46198e+07	1.71352e+07	2.71009e+07	8.56588e+06
PG O-19:0_18:0	C43 H87 O9 P	2.56715e+06	2.68189e+06	8.35374e+06	9.48904e+06	7.81381e+06	1.28425e+07	7.9607e+06
PG 16:0_18:1	C40 H77 O10 P	1.86189e+07	2.23632e+07	4.80321e+07	8.06618e+07	1.21213e+09	3.06717e+09	7.39153e+06
PE 18:0_17:1	C40 H78 N O8 P	3.59373e+06	3.11978e+06	9.88235e+06	1.60217e+07	2.57278e+08	1.67471e+08	7.22539e+06
Ambrosic acid	C15 H20 O4	7.48796e+06	3.35427e+06	3.47658e+06	2.10087e+06	5.85524e+06	3.6485e+06	6.28931e+06
Cer 18:1;2O/24:0	C42 H83 N O3	5.03233e+06	4.90293e+06	3.70764e+06	3.53384e+06	5.97234e+06	1.70914e+07	5.98824e+06
Cer 20:1;2O/26:0	C46 H91 N O3	4.80751e+06	4.75e+06	3.31913e+06	2.88692e+06	5.79825e+06	9.6336e+06	5.91976e+06
5-OxoETE	C20 H30 O3	4.51591e+06	3.72871e+06	4.26999e+06	3.04286e+06	5.21518e+06	4.88583e+06	5.5549e+06
D-α-Tocopherol	C29 H50 O2	7.09191e+06	4.93797e+06	3.85832e+06	2.81077e+06	3.50674e+06	3.64966e+06	5.5508e+06
PE 15:0_14:1	C34 H66 N O8 P	4.06214e+06	2.18127e+06	1.3819e+07	1.30713e+07	6.20984e+06	2.65448e+06	5.48226e+06
Cer 18:0;3O/24:0;(2OH)	C42 H85 N O5	4.35322e+06	4.31223e+06	3.98915e+06	3.72087e+06	5.32851e+06	7.92356e+06	5.45021e+06
SPB 24:0;2O	C24 H51 N O2	3.83531e+06	7.29143e+06	3.85828e+06	2.94176e+06	5.85937e+06	1.09703e+07	5.42041e+06
Methyl 3,5-di-tert-butyl-4-hydroxybenzoate	C16 H24 O3	6.77626e+06	5.4715e+06	5.68423e+06	4.18789e+06	6.16243e+06	4.91007e+06	5.21892e+06
2-Ethylhexyldiphenyl phosphate	C20 H27 O4 P	5.63647e+06	4.08525e+06	4.33162e+06	3.25887e+06	4.99772e+06	4.58127e+06	5.12494e+06
PG 16:0_19:2	C41 H77 O10 P	1.24332e+06	1.36725e+06	1.78564e+06	5.93749e+06	396549	244871	4.8349e+06
9-Oxo-ODE	C18 H30 O3	6.56792e+06	7.97788e+06	6.9e+06	8.28382e+06	7.39768e+06	6.59229e+06	4.48057e+06
PE 16:0_17:1	C38 H74 N O8 P	3.58247e+06	1.00747e+07	2.32622e+07	4.92436e+07	2.84017e+07	1.60003e+07	4.46682e+06
PMeOH 19:1_19:1	C42 H79 O8 P	1.77673e+06	2.39657e+06	2.1472e+06	4.14719e+06	121776	140868	4.23876e+06
LPE 19:1	C24 H48 N O7 P	1.83956e+06	1.4954e+06	2.30429e+06	5.06854e+06	1.10995e+06	541148	4.22869e+06
ST 27:1;O;S	C27 H46 O4 S	3.16468e+06	3.98739e+06	3.44729e+06	2.44888e+06	3.55666e+06	8.32002e+06	4.18958e+06
CL 16:0_18:1_18:1_18:1	C79 H148 O17 P2	7.49677e+06	7.43615e+06	1.70008e+07	1.61818e+07	8.72339e+07	1.02465e+08	4.14307e+06
Cer 20:1;3O/26:0;(2OH)	C46 H91 N O5	3.47869e+06	3.16504e+06	4.5395e+06	2.31071e+06	3.50395e+06	4.89977e+06	3.93798e+06
Bis(2-ethylhexyl) sebacate	C26 H50 O4	3.63115e+06	3.55253e+06	2.71102e+06	2.03475e+06	3.4523e+06	4.06604e+06	3.89571e+06
PE O-18:0_17:1	C40 H80 N O7 P	2.5156e+07	4.98645e+07	1.46063e+07	5.33547e+07	1.43597e+06	1.29831e+06	3.6877e+06
PE 13:0_17:1	C35 H68 N O8 P	5.78177e+06	1.04217e+07	1.90775e+07	8.79158e+07	2.16022e+08	3.96102e+08	3.62262e+06
PMeOH 16:0_16:0	C36 H71 O8 P	2.52976e+06	4.16469e+06	3.03969e+06	7.40814e+06	362236	241307	3.61015e+06
PG 16:1_18:1	C40 H75 O10 P	1.76214e+06	3.46832e+06	4.34208e+06	8.55398e+06	9.9311e+08	7.95622e+08	3.37457e+06
LPE 16:0	C21 H44 N O7 P	1.60568e+06	2.25232e+06	1.91024e+06	2.99947e+06	1.61007e+07	1.55202e+07	3.35873e+06
PE 16:1_19:1	C40 H76 N O8 P	1.47876e+06	1.38965e+06	4.88449e+06	7.79062e+06	358049	467793	3.34973e+06
PE 13:0_16:0	C34 H68 N O8 P	1.6724e+06	1.88242e+06	5.87085e+06	6.60809e+06	2.28135e+07	4.14435e+06	3.3367e+06
Cer 18:1;2O/24:1	C42 H81 N O3	1.66169e+06	2.02401e+06	1.8163e+06	1.39548e+06	2.49352e+06	8.01051e+06	3.18187e+06
LPE 16:1	C21 H42 N O7 P	3.20107e+06	3.13318e+06	2.4689e+06	2.25074e+06	5.39072e+07	7.83655e+07	3.14234e+06
PE 16:1_16:1	C37 H70 N O8 P	3.30178e+06	6.934e+06	8.90445e+06	3.95451e+07	6.99337e+08	8.16229e+08	3.08713e+06
CL 16:0_16:1_18:1_18:1	C77 H144 O17 P2	3.72799e+06	202961	1.29741e+07	9.91953e+06	3.64201e+06	1.14346e+06	2.99789e+06
CL 16:0_16:0_16:0_16:1	C73 H140 O17 P2	750830	910170	5.92175e+06	7.09704e+06	348031	260270	2.85565e+06
PG 17:1_18:1	C41 H77 O10 P	1.61886e+06	1.72819e+06	3.78758e+06	8.12661e+06	6.41757e+07	5.6367e+07	2.79559e+06
PA 16:0_19:1	C38 H73 O8 P	1.68098e+06	1.93206e+06	4.58273e+06	7.05521e+06	240348	221334	2.51568e+06
PG 16:0_18:2	C40 H75 O10 P	1.23278e+06	1.15732e+06	1.52683e+06	1.49192e+06	4.38552e+06	1.00479e+07	2.49671e+06
PG 18:1_19:1	C43 H81 O10 P	1.48838e+06	792978	3.52613e+06	6.19106e+06	1.50999e+07	9.86518e+06	2.49029e+06
Clarithromycin	C38 H69 N O13	3.74717e+06	3.82176e+07	4.85896e+06	1.86937e+06	1.73695e+06	1.87758e+06	2.30927e+06
FAHFA 14:0/14:0	C28 H54 O4	4.09664e+06	2.16983e+06	2.35217e+07	1.93859e+07	2.19622e+06	3.61627e+06	2.09721e+06
PMeOH 14:0_17:1	C35 H67 O8 P	1.7555e+06	1.03694e+06	3.29553e+06	4.33308e+06	1.9419e+06	2.83058e+06	2.09026e+06
PG O-18:0_17:1	C41 H81 O9 P	3.1995e+06	2.96649e+06	4.55256e+06	1.10439e+07	1.13577e+06	1.55977e+06	1.99445e+06
LNAPE 18:0/N-18:0	C41 H82 N O8 P	1.16339e+06	1.04141e+06	3.78624e+06	4.63393e+06	1.69783e+06	494700	1.96215e+06
PMeOH 14:0_16:0	C34 H67 O8 P	1.68702e+06	2.68509e+06	2.54411e+06	7.37836e+06	544574	151421	1.90549e+06
PG 18:1_18:1	C42 H79 O10 P	4.34238e+06	5.59011e+06	1.12112e+07	1.37145e+07	8.91037e+08	8.24053e+08	1.86336e+06
PE 16:0_17:0	C38 H76 N O8 P	201908	166876	1.98237e+06	6.82899e+06	4.46766e+06	667062	1.85529e+06
PG O-20:5_18:1	C44 H77 O9 P	2.70191e+06	2.18366e+06	2.65714e+06	5.22284e+06	2.22754e+07	3.18211e+07	1.72914e+06
PG 14:0_14:0	C34 H67 O10 P	1.53395e+06	628084	2.78999e+06	4.10487e+06	726477	420669	1.45494e+06
Bupivacaine	C18 H28 N2 O	1.89682e+06	1.4506e+06	9.0828e+07	1.98242e+06	1.84199e+06	1.99112e+06	1.43936e+06
Berberine	C20 H17 N O4	1.90194e+06	3.7018e+06	5.66846e+06	868544	1.5908e+06	4.9529e+07	1.42648e+06
PE 15:0_16:0	C36 H72 N O8 P	3.13517e+06	5.29304e+06	4.46766e+07	2.64073e+08	4.74966e+06	7.76424e+06	1.38007e+06
PE 19:1_19:1	C43 H82 N O8 P	382552	518983	1.09448e+06	1.72592e+06	8.19289e+06	1.29214e+07	1.30996e+06
PG 16:1_16:1	C38 H71 O10 P	127119	157328	122886	106561	7.72973e+07	4.64638e+07	1.26502e+06
N8-Acetylspermidine	C9 H21 N3 O	1.84841e+06	1.21517e+06	5.95165e+07	5.62217e+07	1.54603e+06	1.35695e+06	1.20111e+06
PG 18:0_18:1	C42 H81 O10 P	1.84187e+06	1.40524e+06	4.83039e+06	6.74736e+06	4.0807e+07	6.04039e+07	1.11243e+06
PMeOH 16:0_18:1	C38 H73 O8 P	588947	742761	2.17408e+06	5.51552e+06	2.99297e+07	2.99266e+07	1.07456e+06
PG 14:0_16:1	C36 H69 O10 P	216661	255181	1.01439e+06	3.4012e+06	1.69619e+07	4.78298e+07	832128
CL 16:0_18:1_18:1_18:4	C79 H142 O17 P2	1.90959e+06	1.83699e+06	5.18044e+06	6.00655e+06	4.35545e+07	4.41545e+07	765130
PA 16:0_16:0	C35 H69 O8 P	517808	781173	1.54224e+06	4.03873e+06	436365	292454	742129
PA 16:0_16:1	C35 H67 O8 P	595556	530909	1.52001e+06	2.92602e+06	5.25536e+06	5.06586e+06	678597
PE 16:0_15:1	C36 H70 N O8 P	4.29042e+06	3.39075e+06	1.19836e+07	1.07537e+07	8.30696e+08	3.40052e+08	660000
PA 16:1_18:1	C37 H69 O8 P	570473	499959	840854	2.01892e+06	3.78555e+06	3.514e+06	650017
CL 16:0_16:0_16:0_18:1	C75 H144 O17 P2	1.39037e+06	2.5333e+06	1.0559e+07	1.79646e+07	5.05382e+06	2.65011e+06	543240
CL 16:0_16:0_16:0_18:0	C75 H146 O17 P2	280142	249280	1.54572e+06	1.92098e+06	201519	166094	537978
PMeOH 16:0_16:1	C36 H69 O8 P	376558	442273	894164	4.31305e+06	2.89001e+07	2.32668e+07	529770
PMeOH 16:1_18:1	C38 H71 O8 P	402789	353002	593694	985089	2.67532e+07	9.12957e+06	458951
CL 16:0_16:0_16:0_18:4	C75 H138 O17 P2	1.21992e+06	1.09978e+06	6.28618e+06	8.28369e+06	4.31022e+06	567535	432639
PE O-26:7_16:0	C47 H82 N O7 P	213943	237110	249567	5.86593e+06	211848	122449	421908
PE 16:0_16:2	C37 H70 N O8 P	460121	364217	688566	1.94926e+06	5.85576e+06	6.17031e+06	389705
CL 14:0_16:0_16:0_18:3	C73 H136 O17 P2	1.61127e+06	966276	3.52428e+06	4.80129e+06	284658	378976	384678
LPE 18:1	C23 H46 N O7 P	449565	411064	279170	328276	2.33385e+07	3.18307e+07	384303
CL 16:0_18:1_18:0_18:1	C79 H150 O17 P2	486065	691495	9.50845e+06	2.71877e+06	2.87124e+06	3.50484e+06	359488
PG 16:0_17:0	C39 H77 O10 P	217509	218749	999627	3.66014e+06	856999	239248	330641
PE O-16:1_17:1	C38 H74 N O7 P	6.72116e+06	4.10937e+06	4.52085e+06	2.35282e+07	232768	170575	308936
PG 15:0_16:0	C37 H73 O10 P	216462	199456	283353	4.84637e+07	325833	490097	298922
PE O-20:5_14:0	C39 H70 N O7 P	231579	236646	2.89595e+06	7.03419e+06	289408	392775	293225
PE 15:1_15:1	C35 H66 N O8 P	323964	291455	327186	1.79043e+06	8.5148e+06	4.55667e+07	281727
PE O-17:1_15:0	C37 H74 N O7 P	200426	267678	224961	1.38332e+06	584295	689811	276778
CL 16:1_16:1_16:1_18:1	C75 H138 O17 P2	263080	243981	225466	231235	1.61432e+07	4.17809e+06	273154
CL 18:1_18:1_18:1_18:1	C81 H150 O17 P2	435119	507245	1.67127e+06	1.61877e+06	2.92443e+07	1.88579e+07	271633
CL 16:0_16:1_16:1_16:1	C73 H136 O17 P2	287596	522399	1.81472e+06	2.71824e+06	2.67042e+07	1.21187e+07	269719
CL 16:0_16:1_16:1_16:1	C73 H136 O17 P2	286523	286007	1.31363e+06	1.66103e+07	548098	533820	264493
PG 18:1_20:1	C44 H83 O10 P	159368	145508	127531	104404	2.71234e+06	3.28883e+06	260427
CL 16:0_18:0_16:0_18:0	C77 H150 O17 P2	548149	278943	1.30824e+06	2.23477e+06	192813	239489	247171
PE O-20:2_17:1	C42 H80 N O7 P	428474	1.22915e+06	885381	6.10847e+06	699332	1.22778e+06	245142
MLCL 16:0_16:1_18:1	C59 H112 O16 P2	642945	408143	3.45764e+06	3.05322e+06	2.31486e+06	7.19513e+06	231776
PE 13:0_15:0	C33 H66 N O8 P	196062	234792	476492	6.6988e+06	207646	180863	220861
PG O-16:0_17:1	C39 H77 O9 P	2.46255e+06	2.2348e+06	2.40521e+06	7.08973e+06	315816	457134	208034
CL 16:0_16:0_16:0_18:3	C75 H140 O17 P2	1.0929e+06	738051	2.53353e+06	5.39958e+06	121511	112940	207723
PG 16:1_17:1	C39 H73 O10 P	195679	194809	251568	422427	3.31413e+07	1.85382e+06	202991
PG O-16:1_17:1	C39 H75 O9 P	1.35191e+06	2.11135e+06	2.47321e+06	3.99886e+06	295828	428201	194867
PG 15:0_16:1	C37 H71 O10 P	257730	232464	1.61312e+06	1.09249e+06	9.02569e+07	2.52736e+07	194420
CL 18:1_18:1_18:1_18:4	C81 H144 O17 P2	225323	193725	259125	728902	1.90696e+07	8.33424e+06	182565
PE 15:0_16:2	C36 H68 N O8 P	2.00872e+06	2.65953e+06	4.79708e+06	1.12093e+07	1.34174e+07	5.22055e+06	178050
LPG 18:1	C24 H47 O9 P	472166	166907	467227	137572	453072	2.18135e+06	168334
ST 24:1;O3;T/16:0	C42 H75 N O6 S	142761	1.24892e+06	158499	1.09534e+06	322877	132967	160444
PE 14:0_14:1	C33 H64 N O8 P	214864	149974	293306	727004	6.55139e+06	6.57057e+06	151221
PE O-17:2_14:0	C36 H70 N O7 P	154624	128587	292772	709004	145442	134492	151220
PMeOH 16:1_16:1	C36 H67 O8 P	153976	122275	145246	167925	2.785e+06	490406	140152
PG O-17:0_15:0	C38 H77 O9 P	132138	151045	240500	1.02272e+06	646525	696442	120719
PG 15:0_18:1	C39 H75 O10 P	108606	513800	2.68705e+06	5.23254e+06	767634	936608	118379
HBMP 16:1_16:1_16:0	C54 H101 O11 P	142965	103896	88730.8	81212.9	7.2842e+06	1.19176e+07	117303
HBMP 18:1_18:1_16:0	C58 H109 O11 P	124075	108770	194592	490827	1.17932e+07	3.62106e+07	115148
MLCL 16:0_18:1_18:1	C61 H116 O16 P2	498006	274775	2.45712e+06	2.32352e+06	858856	3.47192e+06	114524
HBMP 16:0_16:1_14:1	C52 H97 O11 P	164778	106528	93956.6	61588.9	1.95752e+06	1.4911e+06	109758
HBMP 16:0_18:1_16:0	C56 H107 O11 P	153174	147272	612393	862751	5.63669e+06	2.61544e+07	108860
HBMP 18:1_18:1_18:1	C60 H111 O11 P	109958	96152.5	89105.9	68943.7	5.07163e+06	7.34851e+06	107336
HBMP 16:0_16:1_16:0	C54 H103 O11 P	111647	133089	627360	841125	5.97049e+06	1.81302e+07	95601.5
HBMP 16:0_16:1_18:1	C56 H105 O11 P	110597	117143	95205.9	146407	1.64738e+07	4.04347e+07	93615.6
HBMP 18:1_18:1_16:1	C58 H107 O11 P	98317	83682	76995.8	83296.5	8.47059e+06	9.29366e+06	91813.9
MLCL 18:1_18:1_18:1	C63 H118 O16 P2	98190.9	80363.7	182558	83541.6	237376	1.20017e+06	90272.9
HBMP 16:1_16:1_18:1	C56 H103 O11 P	120300	84672.1	70369	64557.3	5.22776e+06	3.66455e+06	89658

### Sheet: compounds_normalized
Name	Formula	WT-Int	WT-Per	TET-int	TET-Per	Plan-sta	Plan-Log	Plan-Log+TET
1,2-Dipalmitoylphosphatidylglycerol	C38 H75 O10 P	3.74506e+06	2.12774e+06	5.99959e+06	4.35673e+06	8.49735e+06	2.87672e+06	835012
12-Aminododecanoic acid	C12 H25 N O2	3.56662e+06	2.22605e+06	1.88567e+06	614481	1.36519e+06	2.95355e+06	1.05442e+06
1-Dodecyl-2-pyrrolidinone	C16 H31 N O	2.54017e+07	1.12338e+07	6.89904e+06	1.38867e+06	5.97593e+06	8.7497e+06	2.37027e+06
1-Tetradecylamine	C14 H31 N	8.74839e+07	5.20904e+07	7.13296e+07	2.41518e+07	3.77719e+07	1.12532e+08	2.48041e+07
2,2,6,6-Tetramethyl-4-piperidinol	C9 H19 N O	5.95397e+06	3.37283e+06	3.77705e+06	1.39239e+06	1.39701e+06	5.28053e+06	1.90593e+06
2,4,5-Trimethoxybenzaldehyde	C10 H12 O4	2.83371e+06	1.79676e+06	4.42486e+06	3.18462e+06	2.5106e+06	6.3183e+06	2.98255e+06
2,5-Bis(5-tert-butyl-benzoxazol-2-yl)thiophene	C26 H26 N2 O2 S	6.39455e+06	4.29855e+06	3.64631e+06	1.47442e+06	2.84132e+06	7.05953e+06	1.79334e+06
2-Ethylhexyldiphenyl phosphate	C20 H27 O4 P	526925	327531	332071	124076	225922	572895	145141
4-Dodecylbenzenesulfonic acid	C18 H30 O3 S	1.10021e+07	8.2911e+06	5.08711e+06	1.72704e+06	4.18041e+06	1.21134e+07	2.16864e+06
5-OxoETE	C20 H30 O3	422169	298946	327347	115851	244876	597823	154790
9-Oxo-ODE	C18 H30 O3	614001	639619	528969	315391	197516	848004	208853
Ambrosic acid	C15 H20 O4	700011	268925	266522	79986.9	277251	671193	115589
Berberine	C20 H17 N O4	177803	296788	434557	33068.2	62883.1	182355	1.56914e+06
Bis(2-ethylhexyl) amine	C16 H35 N	8.60404e+07	4.74292e+07	4.60828e+07	2.54567e+07	5.09622e+07	9.5208e+07	2.81528e+07
Bis(2-ethylhexyl) phthalate	C24 H38 O4	1.22691e+08	9.00028e+07	7.27023e+07	2.8008e+07	5.24923e+07	1.35719e+08	3.5348e+07
Bis(2-ethylhexyl) sebacate	C26 H50 O4	339458	284821	207832	77469.2	171734	395741	128818
Bis(2-ethylhexyl)adipate	C22 H42 O4	3.23583e+07	2.46894e+07	1.98144e+07	7.44523e+06	1.47582e+07	3.70088e+07	1.00148e+07
Bis(4-ethylbenzylidene)sorbitol	C24 H30 O6	2.49812e+09	2.53597e+09	2.6342e+09	7.91239e+08	1.33983e+09	3.30358e+09	6.36946e+08
Bis(7-methyloctyl) adipate	C24 H46 O4	1.52839e+07	6.66495e+06	7.11702e+06	2.11205e+06	5.68049e+06	1.19047e+07	3.44886e+06
Bupivacaine	C18 H28 N2 O	177324	116300	6.96306e+06	75476.8	63451.1	211150	63081.4
Cer 18:0;3O/24:0;(2OH)	C42 H85 N O5	406960	345729	305817	141665	240261	610813	251029
Cer 18:1;2O/24:0	C42 H83 N O3	470447	393088	284236	134544	263979	684617	541477
Cer 18:1;2O/24:1	C42 H81 N O3	155343	162273	139242	53130.4	140266	285836	253783
Cer 20:1;2O/26:0	C46 H91 N O3	449430	380827	254452	109914	260960	664661	305205
Cer 20:1;3O/26:0;(2OH)	C46 H91 N O5	325205	253754	348008	87975.9	173597	401662	155231
Cer 22:0;3O/24:0;(2OH)	C46 H93 N O5	736888	658584	567591	188900	475555	1.0254e+06	365522
Cetrimonium	C19 H41 N	3.25719e+06	3.57026e+06	4.13201e+06	915874	2.13878e+06	3.27034e+06	1.6027e+06
Cholest-4-en-3-one	C27 H44 O	1.91132e+06	1.46973e+06	1.44056e+06	472488	1.01196e+06	2.57473e+06	667233
CL 14:0_16:0_16:0_18:3	C73 H136 O17 P2	150629	77470.3	270179	182800	16957.7	32630.7	12006.5
CL 16:0_16:0_16:0_16:1	C73 H140 O17 P2	70191.3	72972	453974	270207	125885	39895.2	8245.68
CL 16:0_16:0_16:0_18:0	C75 H146 O17 P2	26189.1	19985.8	118498	73137.8	23715.6	23100.3	5262.08
CL 16:0_16:0_16:0_18:1	C75 H144 O17 P2	129979	203105	809472	683971	23947.6	579325	83958.9
CL 16:0_16:0_16:0_18:3	C75 H140 O17 P2	102169	59172.5	194226	205579	9157	13928.9	3578.09
CL 16:0_16:0_16:0_18:4	C75 H138 O17 P2	114044	88173.7	481912	315386	19072	494085	17980.3
CL 16:0_16:1_16:1_16:1	C73 H136 O17 P2	26885.9	41882.9	139120	103492	11890	3.06114e+06	383936
CL 16:0_16:1_16:1_16:1	C73 H136 O17 P2	26785.6	22930.3	100706	632408	11659.6	62829.1	16912.1
CL 16:0_16:1_18:1_18:1	C77 H144 O17 P2	348511	16272.2	994625	377668	132156	417488	36226.2
CL 16:0_18:0_16:0_18:0	C77 H150 O17 P2	51243.6	22364	100292	85084.6	10896	22102.4	7587.32
CL 16:0_18:1_18:0_18:1	C79 H150 O17 P2	45439.8	55440	728938	103512	15847.2	329134	111038
CL 16:0_18:1_18:1_18:1	C79 H148 O17 P2	700835	596187	1.30331e+06	616091	182638	9.99973e+06	3.24624e+06
CL 16:0_18:1_18:1_18:4	C79 H142 O17 P2	178518	147279	397143	228689	33729.1	4.9927e+06	1.39887e+06
CL 16:1_16:1_16:1_18:1	C75 H138 O17 P2	24594	19561	17284.7	8803.86	12041.4	1.85051e+06	132368
CL 18:1_18:1_18:1_18:1	C81 H150 O17 P2	40677.1	40667.9	128123	61631.9	11974.3	3.35231e+06	597443
CL 18:1_18:1_18:1_18:4	C81 H144 O17 P2	21064.3	15531.7	19865.1	27751.6	8047.96	2.18597e+06	264040
Clarithromycin	C38 H69 N O13	350304	3.06406e+06	372498	71172.7	101799	199109	59484.1
CoQ5	C34 H50 O4	403496	265621	686308	582223	451059	1.17399e+06	412794
CoQ7	C44 H66 O4	6.43552e+06	1.97337e+06	4.89435e+06	2.4836e+06	2.39693e+06	4.86168e+06	1.68388e+06
CoQ8	C49 H74 O4	5.59184e+07	3.64011e+07	8.29677e+07	6.53848e+07	4.99789e+07	1.27962e+08	5.00787e+07
CoQ9	C54 H82 O4	481362	306771	697372	556622	377608	1.96423e+06	858592
Cymarin	C30 H44 O9	1.82475e+06	2.58747e+06	1.6647e+06	496571	1.36242e+06	2.40307e+06	769013
Dibutyl phosphate	C8 H19 O4 P	2.11911e+06	1.43439e+06	1.45766e+06	753555	740048	3.43968e+06	671350
Dibutyl phthalate	C16 H22 O4	8.18678e+07	7.29249e+07	4.36339e+07	1.95809e+07	2.60625e+07	7.88351e+07	2.07035e+07
Didecyldimethylammonium	C22 H47 N	2.72909e+06	1.40438e+06	2.85721e+06	495287	1.19821e+06	2.5069e+06	545419
Diisobutyl adipate	C14 H26 O4	1.17673e+06	799966	720555	254245	509180	1.29351e+06	315508
Docosanamide	C22 H45 N O	3.11006e+07	4.41291e+07	2.24675e+07	6.01475e+06	1.63396e+07	2.83948e+07	1.83466e+07
Docosatrienoic acid	C22 H38 O2	2.29509e+06	2.08465e+06	1.2494e+06	526392	635557	2.69063e+06	510180
Dodecyl sulfate	C12 H26 O4 S	5.82191e+06	5.1702e+06	5.97963e+06	1.04939e+06	3.32339e+06	4.36322e+06	2.00932e+06
Dodecyltrimethylammonium	C15 H33 N	2.28461e+07	1.61914e+07	1.10172e+07	5.2211e+06	9.27549e+06	2.29797e+07	6.59684e+06
D-α-Tocopherol	C29 H50 O2	662987	395898	295787	107015	244695	401982	115626
Erucamide	C22 H43 N O	1.06783e+09	1.03552e+09	7.62684e+08	2.42864e+08	5.28374e+08	1.50676e+09	3.24469e+08
Ethyl oleate	C20 H38 O2	3.25443e+06	1.81595e+06	1.62233e+06	556404	1.26103e+06	2.34852e+06	624220
FAHFA 14:0/14:0	C28 H54 O4	382974	173964	1.80322e+06	738084	92450.7	251756	114568
HBMP 16:0_16:1_14:1	C52 H97 O11 P	15404.3	8540.75	7202.91	2344.88	4838.46	224392	47239.9
HBMP 16:0_16:1_16:0	C54 H103 O11 P	10437.4	10670.3	48094.7	32024.3	4214.38	684404	574388
HBMP 16:0_16:1_18:1	C56 H105 O11 P	10339.2	9391.8	7298.69	5574.18	4126.84	1.88841e+06	1.28103e+06
HBMP 16:0_18:1_16:0	C56 H107 O11 P	14319.4	11807.4	46947.4	32847.7	4798.88	646141	828606
HBMP 16:1_16:1_16:0	C54 H101 O11 P	13365.1	8329.76	6802.29	3092.03	5171.06	834997	377565
HBMP 16:1_16:1_18:1	C56 H103 O11 P	11246.2	6788.51	5394.64	2457.9	3952.37	599264	116098
HBMP 18:1_18:1_16:0	C58 H109 O11 P	11599.1	8720.52	14917.8	18687.4	5076.06	1.35186e+06	1.1472e+06
HBMP 18:1_18:1_16:1	C58 H107 O11 P	9191.16	6709.13	5902.66	3171.36	4047.41	970993	294435
HBMP 18:1_18:1_18:1	C60 H111 O11 P	10279.4	7708.94	6831.05	2624.9	4731.69	581367	232811
Hexadecanamide	C16 H33 N O	6.95907e+07	3.67719e+07	2.74636e+07	1.05723e+07	2.26404e+07	4.49702e+07	1.60909e+07
Irgafos 168	C42 H63 O3 P	5.37928e+09	3.72137e+09	2.50471e+09	9.58664e+08	2.25123e+09	5.1959e+09	1.35354e+09
LNAPE 18:0/N-18:0	C41 H82 N O8 P	108759	83494.4	290262	176429	86497	194625	15672.7
LPE 16:0	C21 H44 N O7 P	150107	180578	146443	114199	148062	1.84565e+06	491701
LPE 16:1	C21 H42 N O7 P	299252	251200	189271	85692.8	138523	6.17945e+06	2.48272e+06
LPE 17:1	C22 H44 N O7 P	597708	507520	654836	813406	743519	2.37206e+06	359927
LPE 18:1	C23 H46 N O7 P	42027.5	32956.6	21401.8	12498.5	16941.2	2.67532e+06	1.00844e+06
LPE 19:1	C24 H48 N O7 P	171971	119892	176652	192975	186413	127235	17144.3
LPG 18:1	C24 H47 O9 P	44140.4	13381.6	35818.6	5237.8	7420.65	51936.2	69108.2
Methyl 3,5-di-tert-butyl-4-hydroxybenzoate	C16 H24 O3	633478	438673	435765	159446	230065	706407	155557
MLCL 16:0_16:1_18:1	C59 H112 O16 P2	60105.7	32722.5	265070	116246	10217.4	265356	227951
MLCL 16:0_18:1_18:1	C61 H116 O16 P2	46556	22029.8	188368	88463.9	5048.52	98451.7	109995
MLCL 18:1_18:1_18:1	C63 H118 O16 P2	9179.37	6443.08	13995.3	3180.69	3979.48	27210.6	38023.1
N,N-Dimethyldecylamine N-oxide	C12 H27 N O	4.30412e+07	3.06499e+07	2.28846e+07	9.24612e+06	1.75579e+07	4.46151e+07	1.27046e+07
N,N-Dimethylsphingosine	C20 H41 N O2	4.93697e+07	4.32462e+07	2.08728e+07	1.25908e+07	1.62452e+07	5.76277e+07	1.56928e+07
N8-Acetylspermidine	C9 H21 N3 O	172799	97425.3	4.56266e+06	2.14054e+06	52948.2	177223	42990.1
N-Phenyl-2-naphthylamine	C16 H13 N	1.58645e+07	1.2156e+07	9.42349e+06	4.49156e+06	7.35562e+06	2.00101e+07	4.72898e+06
Octadecanamine	C18 H39 N	1.39213e+08	9.58005e+07	9.17598e+07	4.25462e+07	7.14754e+07	1.66275e+08	4.86527e+07
Oleamide	C18 H35 N O	2.19149e+07	1.39333e+07	9.58845e+06	4.21331e+06	7.41375e+06	2.01643e+07	4.73787e+06
Oleoyl ethanolamide	C20 H39 N O2	2.85661e+06	2.33761e+06	2.01535e+06	513741	1.08398e+06	2.39303e+06	772139
Oleyl anilide	C24 H39 N O	4.4331e+06	3.21471e+06	2.57933e+06	1.00947e+06	1.87905e+06	4.56238e+06	1.19483e+06
PA 16:0_16:0	C35 H69 O8 P	48407.2	62629.8	118232	153767	32715.1	50021.1	9265.33
PA 16:0_16:1	C35 H67 O8 P	55675.5	42565.1	116527	111403	29914.4	602428	160493
PA 16:0_17:1	C36 H69 O8 P	563821	490542	1.22229e+06	686198	497647	179675	91073.3
PA 16:0_19:1	C38 H73 O8 P	157146	154901	351322	268614	110898	27551.4	7012.15
PA 16:1_18:1	C37 H69 O8 P	53330.6	40083.8	64461.6	76866.7	28654.6	433943	111328
Palmitoyl ethanolamide	C18 H37 N O2	1.37353e+08	6.44634e+07	6.28167e+07	2.70174e+07	3.61486e+07	1.1955e+08	3.19019e+07
PE 13:0_15:0	C33 H66 N O8 P	18328.8	18824.2	36528.9	255044	9736.17	23802.7	5729.97
PE 13:0_16:0	C34 H68 N O8 P	156344	150921	450072	251591	147091	2.61514e+06	131298
PE 13:0_17:1	C35 H68 N O8 P	540509	835548	1.46252e+06	3.34723e+06	159695	2.47629e+07	1.2549e+07
PE 14:0_14:0	C33 H66 N O8 P	3.12274e+06	2.23094e+06	6.05801e+06	5.67177e+06	676333	2.64847e+06	254622
PE 14:0_14:1	C33 H64 N O8 P	20086.5	12024	22485.5	27679.3	6666.22	750994	208164
PE 15:0_14:1	C34 H66 N O8 P	379749	174881	1.0594e+06	497664	241673	711841	84097.5
PE 15:0_15:0	C35 H70 N O8 P	3.92376e+07	3.60994e+07	7.67892e+07	8.27321e+07	2.20417e+07	4.29132e+07	4.2903e+06
PE 15:0_15:1	C35 H68 N O8 P	626247	423260	1.90801e+06	698269	391924	3.7263e+06	1.97008e+06
PE 15:0_16:0	C36 H72 N O8 P	293091	424365	3.425e+06	1.00541e+07	60837.3	544459	245981
PE 15:0_16:1	C36 H70 N O8 P	1.79437e+07	9.5709e+06	4.02881e+07	2.47802e+07	1.16579e+07	1.10661e+07	1.50678e+06
PE 15:0_16:2	C36 H68 N O8 P	187785	213225	367754	426772	7848.92	1.53805e+06	165394
PE 15:0_17:0	C37 H74 N O8 P	5.56127e+07	4.7099e+07	1.0744e+08	1.03011e+08	2.95986e+07	4.54494e+07	4.92127e+06
PE 15:1_15:1	C35 H66 N O8 P	30285.7	23367.2	25082.7	68167.3	12419.3	976062	1.44361e+06
PE 16:0_15:1	C36 H70 N O8 P	401090	271850	918685	409426	29094.7	9.52237e+07	1.07733e+07
PE 16:0_16:0	C37 H74 N O8 P	472923	419268	1.43061e+06	489232	747408	774430	421827
PE 16:0_16:0	C37 H74 N O8 P	1.5425e+06	1.01531e+06	1.91842e+06	3.85357e+06	643860	1.41312e+06	346239
PE 16:0_16:1	C37 H72 N O8 P	5.9921e+06	3.5697e+06	1.17029e+07	5.54805e+06	1.40466e+07	2.87076e+07	1.01972e+06
PE 16:0_16:2	C37 H70 N O8 P	43014.4	29200.8	52786.9	74214.6	17179.3	671253	195483
PE 16:0_17:0	C38 H76 N O8 P	330863	412387	1.37447e+06	776131	758456	3.35431e+06	251721
PE 16:0_17:0	C38 H76 N O8 P	18875.4	13379.1	151973	260001	81786.6	512133	21133.4
PE 16:0_17:1	C38 H74 N O8 P	334907	807729	1.78333e+06	1.87486e+06	196910	3.25572e+06	506909
PE 16:0_17:2	C38 H72 N O8 P	1.32842e+06	1.1965e+06	2.51293e+06	2.32654e+06	1.75058e+06	2.42644e+07	5.40939e+06
PE 16:0_18:1	C39 H76 N O8 P	8.35486e+06	5.94912e+06	1.72287e+07	8.0362e+06	2.21201e+07	1.85915e+07	3.43555e+06
PE 16:1_16:1	C37 H70 N O8 P	308667	555927	682634	1.50561e+06	136090	8.01659e+07	2.58592e+07
PE 16:1_19:1	C40 H76 N O8 P	138242	111414	374456	296614	147665	41043.6	14820.3
PE 17:0_15:1	C37 H72 N O8 P	1.64303e+07	3.07421e+07	4.15544e+07	6.27588e+07	653796	1.07067e+09	5.67671e+08
PE 17:0_16:1	C38 H74 N O8 P	5.56202e+08	4.46078e+08	9.44233e+08	6.41206e+08	7.16427e+08	4.13354e+08	1.1267e+08
PE 17:0_16:1	C38 H74 N O8 P	3.65818e+06	3.99861e+06	4.93767e+06	2.45688e+06	2.16609e+07	1.98917e+08	2.03157e+07
PE 17:0_17:0	C39 H78 N O8 P	3.95406e+06	3.17109e+06	8.13041e+06	6.47552e+06	2.85468e+06	7.09844e+06	724620
PE 17:0_17:1	C39 H76 N O8 P	1.96494e+07	2.2878e+07	3.73989e+07	4.45907e+07	4.08603e+06	5.48228e+08	3.24258e+08
PE 17:0_17:2	C39 H74 N O8 P	6.98382e+06	6.00806e+06	1.31612e+07	7.77767e+06	1.18746e+07	6.80865e+06	750875
PE 17:0_18:1	C40 H78 N O8 P	1.61004e+08	1.36695e+08	3.04874e+08	2.18087e+08	2.57505e+08	4.22544e+07	6.30942e+06
PE 17:0_18:2	C40 H76 N O8 P	1.09125e+07	8.74006e+06	2.56673e+07	1.68465e+07	5.08384e+06	8.29795e+07	3.25549e+07
PE 17:0_19:1	C41 H80 N O8 P	1.15582e+06	1.02374e+06	2.35632e+06	1.93612e+06	522942	1.01401e+07	3.6087e+06
PE 17:1_17:1	C39 H74 N O8 P	3.60528e+06	4.85696e+06	6.42548e+06	9.59027e+06	983152	6.23486e+08	2.9959e+08
PE 18:0_17:1	C40 H78 N O8 P	335960	250125	757602	609996	318515	2.94921e+07	5.3057e+06
PE 18:0_18:1	C41 H80 N O8 P	1.75359e+06	1.24902e+06	2.83434e+06	1.62434e+06	4.01017e+06	617455	74038.8
PE 18:0_18:2	C41 H78 N O8 P	4.33492e+06	4.84509e+06	8.33386e+06	1.02276e+07	1.33387e+06	2.68909e+08	1.52791e+08
PE 18:0_19:1	C42 H82 N O8 P	2.25158e+06	1.59774e+06	3.95688e+06	2.60365e+06	3.8951e+06	587496	60783
PE 18:0_19:2	C42 H80 N O8 P	3.94065e+06	3.36664e+06	1.0233e+07	7.78332e+06	2.30634e+06	8.70128e+06	1.8276e+06
PE 18:1_18:1	C41 H78 N O8 P	5.81094e+07	4.90427e+07	9.81433e+07	6.99858e+07	1.05835e+08	3.27782e+06	352619
PE 19:0_19:2	C43 H82 N O8 P	1.66446e+07	1.30176e+07	2.43774e+07	1.62084e+07	2.52527e+07	164486	11935.8
PE 19:1_19:1	C43 H82 N O8 P	35762.9	41609	83905.4	65711.2	57746.7	939161	409369
PE O-16:1_17:1	C38 H74 N O7 P	628327	329465	346578	895792	13618.8	26682.5	5404.04
PE O-17:1_15:0	C37 H74 N O7 P	18736.9	21460.8	17246	52667.4	12201.1	66978.4	21854.1
PE O-17:2_14:0	C36 H70 N O7 P	14455	10309.3	22444.5	26994	6666.2	16672.2	4260.88
PE O-18:0_17:1	C40 H80 N O7 P	2.3517e+06	3.99784e+06	1.11975e+06	2.03138e+06	162564	164607	41132.1
PE O-20:2_17:1	C42 H80 N O7 P	40055.8	98546.3	67875.2	232569	10806.5	80165.3	38897.9
PE O-20:5_14:0	C39 H70 N O7 P	21649.1	18972.8	222009	267814	12926.2	33175.2	12443.6
PE O-20:5_17:1	C42 H74 N O7 P	1.56958e+07	6.36353e+06	2.39852e+07	1.18431e+07	4.23522e+07	1.27497e+07	3.79887e+06
PE O-26:7_16:0	C47 H82 N O7 P	20000.4	19010	19132.3	223335	18598.9	24284.4	3879.34
PG 14:0_14:0	C34 H67 O10 P	143402	50356	213887	156285	64138	83276.9	13327.3
PG 14:0_16:0	C36 H71 O10 P	1.49771e+06	958510	2.51705e+06	1.75314e+06	2.522e+06	2.1768e+06	290697
PG 14:0_16:1	C36 H69 O10 P	20254.5	20458.9	77765.2	129494	36682.5	1.94436e+06	1.51531e+06
PG 14:0_17:1	C37 H71 O10 P	2.02377e+06	605553	4.32707e+06	1.9751e+06	3.63737e+06	534628	87347.1
PG 15:0_16:0	C37 H73 O10 P	20235.9	15991.2	21722.4	1.84517e+06	13177.3	37350.6	15526.9
PG 15:0_16:1	C37 H71 O10 P	24093.8	18637.6	123665	41594.7	8570.57	1.03463e+07	800701
PG 15:0_17:1	C38 H73 O10 P	367897	12084.3	1.81012e+06	324398	1.00702e+06	2.53489e+06	914797
PG 15:0_18:1	C39 H75 O10 P	10153	41193.4	205995	199219	5218.46	87994.8	29673
PG 16:0_16:1	C38 H73 O10 P	1.19731e+06	977678	3.05208e+06	1.83923e+06	603947	1.44381e+08	8.6869e+07
PG 16:0_17:0	C39 H77 O10 P	20333.8	17538	76633.5	139353	14575.6	98238.8	7579.69
PG 16:0_17:1	C39 H75 O10 P	7.03218e+06	3.03508e+06	1.28198e+07	6.73127e+06	2.78927e+07	6.17586e+06	1.98303e+06
PG 16:0_18:0	C40 H79 O10 P	235797	156414	444072	319932	808055	525691	133947
PG 16:0_18:1	C40 H77 O10 P	1.74058e+06	1.79295e+06	3.68224e+06	3.07105e+06	325839	1.38948e+08	9.71719e+07
PG 16:0_18:2	C40 H75 O10 P	115246	92786.7	117050	56802.1	110062	502717	318332
PG 16:0_19:1	C41 H79 O10 P	1.14672e+07	5.54589e+06	1.75394e+07	1.01763e+07	3.91418e+07	6.36617e+06	1.3641e+06
PG 16:0_19:2	C41 H77 O10 P	116231	109618	136891	226059	213136	45456.9	7757.84
PG 16:1_16:1	C38 H71 O10 P	11883.7	12613.6	9420.71	4057.1	55765.8	8.86069e+06	1.47203e+06
PG 16:1_17:1	C39 H73 O10 P	18293.1	15618.7	19285.8	16083.1	8948.4	3.79903e+06	58731.5
PG 16:1_18:1	C40 H75 O10 P	164733	278069	332873	325677	148760	1.13841e+08	2.52064e+07
PG 17:0_17:1	C40 H77 O10 P	379260	119944	882820	268990	1.99887e+06	1.77316e+06	405709
PG 17:0_18:1	C41 H79 O10 P	244926	190529	181245	54229.2	379326	1.29668e+07	2.08335e+06
PG 17:0_19:1	C42 H81 O10 P	166313	31144.5	272012	107861	879322	181355	22685.7
PG 17:1_17:1	C40 H75 O10 P	532300	120373	748510	358886	1.6156e+06	849248	35881.1
PG 17:1_18:1	C41 H77 O10 P	151339	138556	290364	309406	123238	7.35654e+06	1.78578e+06
PG 17:1_19:1	C42 H79 O10 P	3.66842e+06	1.1802e+06	5.44041e+06	2.42401e+06	1.24698e+07	254636	29755.3
PG 18:0_18:1	C42 H81 O10 P	172187	112664	370308	256893	49038.8	4.67775e+06	1.91367e+06
PG 18:0_19:1	C43 H83 O10 P	191546	68787.8	313283	162134	892139	95488.7	14461.5
PG 18:1_18:1	C42 H79 O10 P	405947	448182	859475	522154	82142.3	1.02141e+08	2.61071e+07
PG 18:1_19:1	C43 H81 O10 P	139141	63576.3	270321	235713	109779	1.73092e+06	312542
PG 18:1_20:1	C44 H83 O10 P	14898.5	11665.9	9776.83	3974.98	11480.3	310919	104194
PG 19:1_19:1	C44 H83 O10 P	712051	336251	1.21341e+06	570381	3.175e+06	20852.7	6171.1
PG O-16:0_17:1	C39 H77 O9 P	230212	179173	184389	269929	9170.7	36202.4	14482.6
PG O-16:1_17:1	C39 H75 O9 P	126383	169275	189601	152249	8590.29	33911.1	13566
PG O-17:0_15:0	C38 H77 O9 P	12352.9	12109.9	18437.2	38938.3	5321.62	74111.9	22064.2
PG O-18:0_17:1	C41 H81 O9 P	299105	237836	349009	420477	87921	130195	49415.7
PG O-19:0_18:0	C43 H87 O9 P	239990	215018	640416	361278	350930	895707	406868
PG O-20:5_17:1	C43 H75 O9 P	2.61259e+06	1.7684e+06	2.92432e+06	1.11546e+06	2.16659e+06	2.23062e+06	558693
PG O-20:5_18:1	C44 H77 O9 P	252588	175073	203702	198850	76225.2	2.55345e+06	1.00813e+06
PG O-20:5_19:1	C45 H79 O9 P	1.4083e+06	1.09271e+06	1.328e+06	717792	1.02476e+06	527856	77328.3
Phthalic acid	C8 H6 O4	1.92077e+06	1.38876e+06	1.00364e+06	411923	881668	2.1527e+06	485502
Pinolenic acid	C18 H30 O2	556019	356259	279817	99217.2	389890	470955	111105
PMeOH 14:0_16:0	C34 H67 O8 P	157711	215275	195037	280918	83999.2	62425.2	4797.22
PMeOH 14:0_17:1	C35 H67 O8 P	164113	83136	252642	164974	92144.5	222603	89676.5
PMeOH 16:0_16:0	C36 H71 O8 P	236495	333900	233029	282051	159145	41523.5	7644.94
PMeOH 16:0_16:1	C36 H69 O8 P	35202.5	35458.8	68548.5	164211	23353.8	3.31285e+06	737122
PMeOH 16:0_17:1	C37 H71 O8 P	2.64104e+06	2.94536e+06	2.7146e+06	2.91329e+06	2.30468e+06	738794	53123.8
PMeOH 16:0_18:1	C38 H73 O8 P	55057.7	59550.2	166670	209993	47369.6	3.43088e+06	948113
PMeOH 16:1_16:1	C36 H67 O8 P	14394.5	9803.25	11134.9	6393.44	6178.28	319248	15536.7
PMeOH 16:1_18:1	C38 H71 O8 P	37654.7	28301.6	45513.8	37505.4	20231.9	3.06675e+06	289237
PMeOH 19:1_19:1	C42 H79 O8 P	166097	192142	164609	157897	186856	13959.4	4462.9
R-Palmitoyl-(2-methyl) ethanolamide	C19 H39 N O2	6.05107e+06	3.86728e+06	2.90152e+06	1.12432e+06	2.25241e+06	5.28007e+06	1.4008e+06
SPB 16:1;2O	C16 H33 N O2	1.78744e+08	1.06802e+08	8.03149e+07	3.46858e+07	6.8418e+07	1.56908e+08	4.21815e+07
SPB 22:1;2O	C22 H45 N O2	3.04698e+07	1.99818e+07	1.36118e+07	4.52713e+06	1.10402e+07	2.406e+07	6.1089e+06
SPB 24:0;2O	C24 H51 N O2	358544	584584	295784	112002	238947	671667	347554
SPB 26:0;2O	C26 H55 N O2	1.37166e+06	1.49418e+06	752955	299355	659801	1.83627e+06	704518
ST 24:1;O3;T/16:0	C42 H75 N O6 S	13346	100131	12150.8	41703.2	7072.83	37011.7	4212.58
ST 27:1;O;S	C27 H46 O4 S	295850	319686	264277	93236.7	184688	407704	263589
Stearamide	C18 H37 N O	3.90311e+07	2.72081e+07	2.30043e+07	8.8637e+06	1.62892e+07	4.25804e+07	1.0798e+07
Stearoyl ethanolamide	C20 H41 N O2	9.97156e+06	6.62253e+06	4.51773e+06	1.43569e+06	2.97601e+06	6.61099e+06	1.5871e+06
TG 16:0_18:2_18:2	C55 H98 O6	1.34086e+07	1.12665e+07	1.00175e+07	4.52997e+06	7.27831e+06	2.15192e+07	5.12153e+06
TG 18:1_18:2_18:3	C57 H98 O6	1.39319e+07	1.35703e+07	9.61539e+06	4.81357e+06	7.39042e+06	1.86056e+07	5.80482e+06
Tributyl phosphate	C12 H27 O4 P	2.4362e+07	1.7678e+07	1.64626e+07	5.39989e+06	8.70209e+06	2.9542e+07	5.88087e+06
Tridemorph	C19 H39 N O	3.50336e+07	2.36632e+07	1.91358e+07	8.01443e+06	1.40454e+07	3.67115e+07	1.04822e+07
Tri-o-Cresyl phosphate	C21 H21 O4 P	1.13147e+06	685360	588560	347889	387894	1.67412e+06	344643
Triphenyl phosphate	C18 H15 O4 P	1.06189e+08	7.48846e+07	6.16553e+07	2.35311e+07	3.81561e+07	1.21494e+08	2.92559e+07
